# An unprecedented DNA recognition–mimicry switch governs induction in arbitrium phages

**DOI:** 10.1101/2025.11.27.690993

**Authors:** Cora Chmielowska, Sara Zamora-Caballero, Javier Mancheño-Bonillo, Yuyi Li, Daniel Sin, Tom Borenstein, Shira Omer Bendori, Avigdor Eldar, Alberto Marina, José R Penadés

**Affiliations:** Department of Infectious Disease, Imperial College London, SW7 2AZ, London, UK; Centre for Bacterial Resistance Biology, Imperial College London, SW7 2AZ, London, UK; Instituto de Biomedicina de Valencia (IBV)-CSIC and CIBER de Enfermedades Raras (CIBERER)-ISCIII, 46010 Valencia, Spain; Shmunis School of Biomedicine and Cancer Research, Faculty of Life Sciences, Tel-Aviv University, Tel-Aviv, 69978, Israel; School of Health Sciences, Universidad CEU Cardenal Herrera, CEU Universities, Alfara del Patriarca, 46115, Spain

**Keywords:** repressor, activator, SOS response, Lysis-lysogeny decision, DNA damage, quorum sensing, temperate phages

## Abstract

Temperate phages integrate multiple information sources to regulate lysis-lysogeny transitions. SPBeta-like phages use arbitrium signalling and DNA damage to control repressor activity during lytic induction, but how the repressor functions and is inactivated by the SOS response remains unclear. Here, we show that SroF, the SPBeta-like phage repressor, binds DNA via a novel mechanism involving its integrase-like fold, enabling stable prophage repression. Upon DNA damage, the host SOS response triggers derepression of a newly identified antirepressor, Sar. Sar binds SroF by mimicking the DNA structure recognised by the repressor, inactivating its function and inducing phage. This mechanism is conserved across SPβ-like phages, which encode multiple, specific SroF-Sar pairs. Surprisingly, repressor inactivation alone is insufficient for induction when arbitrium levels are high. Our results uncover the mechanism underlying the double layer of control that ensures phage induction occurs only under SOS conditions and in the absence of neighbouring prophages.
