## Supplementary Tables S1-S7 for "An unprecedented DNA recognition–mimicry switch governs induction in arbitrium phages": Supplementary Table S6.xlsx

### Sheet: Strains
Supplementary Table S6: Strains, plasmids and primers used in this study
Identifier	Genotype/description	Source/Reference
	Bacillus subtilis strains
JP19666 (Δ6 )	trpC2; ΔSPBeta ; subclacin 168-sensitive; Δskin; ΔPBSX; Δprophage 1; Δpks::Cm; Δprophage 3; Cmr	[1] BGSC, 1A1299
BKE19820	168 sprB::Erm(source of Erm casette surrounded by lox sites)	[2] BGSC, BKE19820
JP25790	Δ6s (Δ6 ΔpkS; chloramphenicol sensitive with loxP scar) CmS	[3]
JP24211	Δ6 ΔmazF	[4]
AES6969	PY79 Δxpf	[5]
JP21870	Δ6 lysogenic Phi3T phi3T_5::kan	[6]
JP20866	Δ6 lysogenic SPBeta yokI::kan	[6]
JP22454	Δ6 lysogenic Phi3T phi3T_5::kan ΔaimP	[6]
JP19679	Δ6 amyE::Pspank (pDR110 Spec)	[6]
JP25977	Δ6 lysogenic Phi3T phi3T_5::kan amyE::Pspank (pDR110 Spec)	This study
JP25978	Δ6 lysogenic SPBeta yokI::kan amyE::Pspank (pDR110 Spec)	This study
JP25979	Δ6 lysogenic Phi3T phi3T_5::kan ΔsarPhi3T::erm	This study
JP25980	Δ6 lysogenic SPBeta yokI::kan ΔsarSPBeta::erm	This study
JP25981	Δ6 lysogenic Phi3T phi3T_5::kan ΔsarPhi3T	This study
JP25982	Δ6 lysogenic SPBeta yokI::kan ΔsarSPBeta	This study
JP25983	Δ6 lysogenic Phi3T phi3T_5::kan ΔsarPhi3T amyE::Pspank (pDR110 Spec)	This study
JP25984	Δ6 lysogenic Phi3T phi3T_5::kan ΔsarPhi3T amyE::Pspank sarPhi3T (pDR110 Spec)	This study
JP25985	Δ6 lysogenic Phi3T phi3T_5::kan ΔsarPhi3T amyE::Pspank sarSPBeta (pDR110 Spec)	This study
JP25986	Δ6 lysogenic SPBeta yokI::kan ΔsarSPBeta amyE::Pspank (pDR110 Spec)	This study
JP25987	Δ6 lysogenic SPBeta yokI::kan ΔsarSPBeta amyE::Pspank sarSPBeta (pDR110 Spec)	This study
JP25988	Δ6 lysogenic SPBeta yokI::kan ΔsarSPBeta amyE::Pspank sarPhi3T (pDR110 Spec)	This study
JP25989	Δ6 amyE::Pspank sarPhi3T (pDR110 Spec)	This study
JP25990	Δ6s sacA::PyosWX 3xYFP (pAEC310 Cm)	This study
JP25991	Δ6s sacA::PyosWX 3xYFP (pAEC310 Cm) lacA::Pxyl (pAX01 Erm)	This study
JP25992	Δ6s sacA::PyosWX 3xYFP (pAEC310 Cm) lacA::Pxyl sroFPhi3T (pAX01 Erm)	This study
JP25993	Δ6s sacA::PyosWX 3xYFP (pAEC310 Cm) lacA::Pxyl (pAX01 Erm) amyE::Pspank (pDR110 Spec)	This study
JP25994	Δ6s sacA::PyosWX 3xYFP (pAEC310 Cm) lacA::Pxyl sroFPhi3T (pAX01 Erm) amyE::Pspank (pDR110 Spec)	This study
JP25995	Δ6s sacA::PyosWX 3xYFP (pAEC310 Cm) lacA::Pxyl sroFPhi3T (pAX01 Erm) amyE::Pspank sarPhi3T (pDR110 Spec)	This study
AES9539	PY79 Δxpf PyosWX-3xYFP (pAEC310 Cm)	This study
AES9826	PY79 Δxpf PyosWX-3xYFP (pAEC310 Cm) Pspac sroFSPBeta (pDR111 Spec)	This study
AES9846	PY79 Δxpf PyosWX-3xYFP (pAEC310 Cm) Pspac sroFSPBeta (pDR111 Spec) Pxyl sarSPBeta (pAX01 Erm)	This study
JP25997	Δ6 thrC::PsarPhi3T SOS_box-GFP (pDG1663_GFP Erm) amyE::Pspank (pDR110 Spec)	This study
JP25998	Δ6 thrC::PsarPhi3T SOSmut_box-GFP (pDG1663_GFP Erm) amyE::Pspank (pDR110 Spec)	This study
JP25999	Δ6 thrC::PsarSPBeta SOS_box-GFP (pDG1663_GFP Erm) amyE::Pspank (pDR110 Spec)	This study
JP26000	Δ6 thrC::PsarSPBeta SOSmut_box-GFP (pDG1663_GFP Erm) amyE::Pspank (pDR110 Spec)	This study
JP26001	Δ6 lysogenic Phi3T phi3T_5::kan thrC::empty (pDG1664 Erm)	This study
JP26002	Δ6 lysogenic Phi3T phi3T_5::kan ΔsarPhi3T thrC::empty (pDG1664 Erm)	This study
JP26003	Δ6 lysogenic Phi3T phi3T_5::kan ΔsarPhi3T thrC::PsarPhi3T sarPhi3T (sar with own promoter)(pDG1664 Erm)	This study
JP26004	Δ6 lysogenic SPBeta yokI::kan thrC::empty (pDG1664 Erm)	This study
JP26005	Δ6 lysogenic SPBeta yokI::kan ΔsarSPBeta thrC::empty (pDG1664 Erm)	This study
JP26006	Δ6 lysogenic SPBeta yokI::kan ΔsarSPBeta thrC::PsarSPBeta sarSPBeta (sar with own promoter) (pDG1664 Erm)	This study
JP26007	Δ6 ΔmazF lysogenic Phi3T phi3T_5::kan ΔsarPhi3T	This study
JP26008	Δ6 ΔmazF lysogenic Phi3T phi3T_5::kan ΔsarPhi3T amyE::Pspank sarPhi3T (pDR110 Spec)	This study
JP26009	Δ6 lysogenic Phi3T phi3T_5::kan ΔsarPhi3T amyE::Pspank sarPhi3T (pDR110 Spec) lacA::Pxyl sarPhi3T (pAX01 Erm)	This study
JP26025	EVOLVED Δ6 lysogenic Phi3T phi3T_5::kan ΔsarPhi3T amyE::Pspank sarPhi3T (pDR110 Spec); point mutation in AimR BS	This study
JP26026	EVOLVED Δ6 lysogenic Phi3T phi3T_5::kan ΔsarPhi3T amyE::Pspank sarPhi3T (pDR110 Spec); point mutation in AimR BS	This study
JP26027	EVOLVED Δ6 lysogenic Phi3T phi3T_5::kan ΔsarPhi3T amyE::Pspank sarPhi3T (pDR110 Spec); frameshift in aimR	This study
JP26028	EVOLVED Δ6 lysogenic Phi3T phi3T_5::kan ΔsarPhi3T amyE::Pspank sarPhi3T (pDR110 Spec); premature aimR STOP codon	This study
Δ6_3T_SroFphi3T(FLAGx3)	Δ6 lysogenic phi3T phi3T_5::kan amyE::Pspank SroFphi3T(FLAGx3)	[7]
	Escherichia colis strains
JP23118	DH5α pDG1663+ (empty plasmid with expanded multiple cloning site without inducible promoters)	[6]
JP19671	DH5α pDR244 (empty plasmid)	[2], BGSC, ECE274
JP19672	DH5α pAX01 (empty plasmid)	[8], BGSC, ECE137
JP12233	DH5α pDG1664 (empty plasmid)	[9], BGSC, ECE117
JP24748	DH5α pAEC310 (empty plasmid)	BGSC, ECE174
JP23203	DH5α pAND101 (empty plasmid)	[10]
B15_06_08	DH5α pLIC-SGC1 (empty plasmid)	This study
JP23695	DH5α pDR110 (empty plasmid)	[11], BGSC ECE311
JP26010	DH5α pDR110 sarPhi3T (plasmid pJP3057)	This study
JP26011	DH5α pDR110 sarSPBeta (plasmid pJP3058)	This study
JP26013	DH5α pAEC310_PyosWX 3xYFP (plasmid pJP3060)	This study
JP26014	DH5α pAX01_sroFPhi3T (plasmid pJP3061)	This study
JP26015	DH5α pDG1663_GFP (plasmid pJP3062)	This study
JP26016	DH5α pDG1663 PsarPhi3T SOS_box-GFP (plasmid pJP3063)	This study
JP26017	DH5α pDG1663 PsarPhi3T SOSmut_box-GFP (plasmid pJP3064)	This study
JP26018	DH5α pDG1663 PsarSPBeta SOS_box-GFP (plasmid pJP3065)	This study
JP26019	DH5α pDG1663 PsarSPBeta SOSmut_box-GFP (plasmid pJP3066)	This study
JP26020	DH5α pAX01 sarPhi3T (plasmid pJP3067)	This study
JP26021	DH5α pDG1664 PsarPhi3T sarPhi3T (sar with own promoter)(plasmid JP3068)	This study
JP26022	DH5α pDG1664 PsarSPBeta sarSPBeta (sar with own promoter)(plasmid JP3069)	This study
AEC2246	DH12 pDR111_sroFSPBeta (plasmid pAEC2246)	This study
AEC2840	DH12 pAX01_sarSPBeta (plasmid pAEC2840)	This study
AEC2764	DH12 pDL30_PyosWX_phi3T 3xYFP (plasmid pAEC2764)	This study
AEC2731	DH12 pAEC310_PyosWX_SPBeta 3xYFP (plasmid pAEC2731)	This study
E06_03_09	B21 (DE3) RIL pLIC-SGC1 sroFPhi3T	This study
E09_05_08	B21 (DE3) RIL pLIC-SGC1 sarPhi3T (short)	This study
E08_05_03	B21 (DE3) RIL pLIC-SGC1 sarPhi3T (long)	This study
References
[1]	Westers, H. (2003). Genome Engineering Reveals Large Dispensable Regions in Bacillus subtilis. Mol Biol Evol 20, 2076–2090. https://doi.org/10.1093/molbev/msg219.
[2]	Koo, B.-M., Kritikos, G., Farelli, J.D., Todor, H., Tong, K., Kimsey, H., Wapinski, I., Galardini, M., Cabal, A., Peters, J.M., et al. (2017). Construction and Analysis of Two Genome-Scale Deletion Libraries for Bacillus subtilis. Cell Syst 4, 291-305.e7. https://doi.org/10.1016/j.cels.2016.12.013.
[3]	Gallego-del-Sol F, Sin D, Chmelowska C, Mancheno-Bonllo J, Li Y, Zamora-Caballero S, Quiles-Puchalt N, Penades F, Marina A. Phages communicate across species to shape microbial ecosystems. Unpublished, in review
[4]	Zamora-Caballero, S., Chmielowska, C., Quiles-Puchalt, N., Brady, A., Gallego del Sol, F., Mancheño-Bonillo, J., Felipe-Ruíz, A., Meijer, W.J.J., Penadés, J.R., and Marina, A. (2024). Antagonistic interactions between phage and host factors control arbitrium lysis–lysogeny decision. Nat Microbiol 9, 161–172. https://doi.org/10.1038/s41564-023-01550-4.
[5]	Aframian, N., Omer Bendori, S., Kabel, S., Guler, P., Stokar-Avihail, A., Manor, E., Msaeed, K., Lipsman, V., Grinberg, I., Mahagna, A., et al. (2021). Dormant phages communicate via arbitrium to control exit from lysogeny. Nat Microbiol 7, 145–153. https://doi.org/10.1038/s41564-021-01008-5.
[6]	Brady, A., Quiles-Puchalt, N., Gallego del Sol, F., Zamora-Caballero, S., Felipe-Ruíz, A., Val-Calvo, J., Meijer, W.J.J., Marina, A., and Penadés, J.R. (2021). The arbitrium system controls prophage induction. Current Biology 31, 5037-5045.e3. https://doi.org/10.1016/j.cub.2021.08.072.
[7]	Brady, A., Cabello-Yeves, E., Gallego del Sol, F., Chmielowska, C., Mancheño-Bonillo, J., Zamora-Caballero, S., Omer, S.B., Torres-Puente, M., Eldar, A., Quiles-Puchalt, N., et al. (2023). Characterization of a unique repression system present in arbitrium phages of the SPbeta family. Cell Host Microbe 31, 2023-2037.e8. https://doi.org/10.1016/j.chom.2023.11.003
[8]	Härtl, B., Wehrl, W., Wiegert, T., Homuth, G., and Schumann, W. (2001). Development of a New Integration Site within the Bacillus subtilis Chromosome and Construction of Compatible Expression Cassettes. J Bacteriol 183, 2696–2699. https://doi.org/10.1128/JB.183.8.2696-2699.2001.
[9]	Guérout-Fleury, A.-M., Frandsen, N., and Stragier, P. (1996). Plasmids for ectopic integration in Bacillus subtilis. Gene 180, 57–61. https://doi.org/10.1016/S0378-1119(96)00404-0.
[10]	Miguel-Arribas, A., Val-Calvo, J., Gago-Córdoba, C., Izquierdo, J.M., Abia, D., Wu, L.J., Errington, J., and Meijer, W.J.J. (2021). A novel bipartite antitermination system widespread in conjugative elements of Gram-positive bacteria. Nucleic Acids Res 49, 5553–5567. https://doi.org/10.1093/nar/gkab360.
[11]	Carniol, K., Ben-Yehuda, S., King, N., and Losick, R. (2005). Genetic dissection of the sporulation protein SpoIIE and its role in asymmetric division in Bacillus subtilis. J Bacteriol 187, 3511–3520. https://doi.org/10.1128/JB.187.10.3511-3520.2005.

### Sheet: Plasmids
Supplementary Table S6: Strains, plasmids and primers used in this study
Plasmid name	Description	Integration site in Bacillus	Antibiotic resistance in Bacillus	Antibiotic resistance in E.coli	Inducable expression promoters in Bacillus	Source
pJP3057	pDR110 sarPhi3T	amyE	Spec	Amp	Pspank (IPTG)	This study
pJP3058	pDR110 sarSPBeta	amyE	Spec	Amp	Pspank (IPTG)	This study
pJP3060	pAEC310_PyosWX 3xYFP	sacA	Cm	Amp	-	This study
pJP3061	pAX01_sroFPhi3T	lacA	Erm	Amp	Pxyl (Xylose)	This study
pJP3062	pDG1663_GFP	thrC	Erm	Amp	-	This study
pJP3063	pDG1663 PsarPhi3T SOS_box-GFP	thrC	Erm	Amp	-	This study
pJP3064	pDG1663 PsarPhi3T SOSmut_box-GFP	thrC	Erm	Amp	-	This study
pJP3065	pDG1663 PsarSPBeta SOS_box-GFP	thrC	Erm	Amp	-	This study
pJP3066	pDG1663 PsarSPBeta SOSmut_box-GFP	thrC	Erm	Amp	-	This study
pJP3067	pAX01 sarPhi3T	lacA	Erm	Amp	Pxyl (Xylose)	This study
pJP3068	pDG1664 PsarPhi3T sarPhi3T (sar with own promoter)	thrC	Erm	Amp	-	This study
pJP3069	pDG1664 PsarSPBeta sarSPBeta (sar with own promoter)	thrC	Erm	Amp	-	This study
pAEC2731	pAEC310_PyosWXSPBeta 3xYFP	sacA	Cm	Amp	-	This study
pAEC2246	pDR111_sroFSPBeta	amyE	Spec	Amp	Phyperspank (IPTG)	This study
pAEC2840	pAX01_sarSPBeta	lacA	Erm	Amp	Pxyl (Xylose)	This study
pAEC2764	B. subtilis integrative reporter vector used as a template for cloning PyosWXPhi3T - 3xYFP into pJP3060	amyE	Spec	Amp	-	This study
sroF phi3T pLIC	pLIC-SGC1 sroFPhi3T	-	-	Amp	-	This study
phi3T_99 long pLIC	pLIC-SGC1 long sarPhi3T	-	-	Amp	-	This study
phi3T_99 short pLIC	pLIC-SGC1 short sarPhi3T	-	-	Amp	-	This study
pDR244	B. subtilis thermosensitive vector containing Cre recombinase that allows excision of DNA fragments flanked by loxP sites	-	Spec	Amp	-	[1], BGSC, ECE274
pDR110	B. subtilis integration vector containing IPTG-inducible Pspank promoter	amyE	Spec	Amp	Pspank (IPTG)	[2], BGSC ECE311
pDG1663+	B. subtilis integrative reporter vector containing β-gal gene. Modified MCS (EcoRI-NotI-HindIII-SpeI-NheI-SphI-BamHI)	thrC	Erm	Amp	-	[3]
pAEC310	B. subtilis integrative vector	sacA	Cm	Amp	-	BGSC, ECE174
pAND101	B. subtilis integrative sfGFP reporter vector (used as template to clone sfGFP)	amyE	Spec	Amp	-	[4]
pDG1664	B. subtilis integrative vector	thrC	Erm	Amp	-	[5], BGSC, ECE117
pAX01	B. subtilis integration vector containing Xylose-inducible Pxyl promoter	lacA	Erm	Amp	Pxyl (Xylose)	[6], BGSC, ECE137
pDR111	B. subtilis integration vector containing IPTG-inducible Phyperspank promoter	amyE	Spec	Amp	Phyperspank (IPTG)	[7], BGSC, ECE312
pLIC-SGC1	Vector for recombinant expression of proteins in E.coli	-	-	Amp	-	[8], Addgene
References
[1]	Koo, B.-M., Kritikos, G., Farelli, J.D., Todor, H., Tong, K., Kimsey, H., Wapinski, I., Galardini, M., Cabal, A., Peters, J.M., et al. (2017). Construction and Analysis of Two Genome-Scale Deletion Libraries for Bacillus subtilis. Cell Syst 4, 291-305.e7. https://doi.org/10.1016/j.cels.2016.12.013.
[2]	Carniol, K., Ben-Yehuda, S., King, N., and Losick, R. (2005). Genetic dissection of the sporulation protein SpoIIE and its role in asymmetric division in Bacillus subtilis. J Bacteriol 187, 3511–3520. https://doi.org/10.1128/JB.187.10.3511-3520.2005.
[3]	Zamora-Caballero, S., Chmielowska, C., Quiles-Puchalt, N., Brady, A., Gallego del Sol, F., Mancheño-Bonillo, J., Felipe-Ruíz, A., Meijer, W.J.J., Penadés, J.R., and Marina, A. (2024). Antagonistic interactions between phage and host factors control arbitrium lysis–lysogeny decision. Nat Microbiol 9, 161–172. https://doi.org/10.1038/s41564-023-01550-4.
[4]	Miguel-Arribas, A., Val-Calvo, J., Gago-Córdoba, C., Izquierdo, J.M., Abia, D., Wu, L.J., Errington, J., and Meijer, W.J.J. (2021). A novel bipartite antitermination system widespread in conjugative elements of Gram-positive bacteria. Nucleic Acids Res 49, 5553–5567. https://doi.org/10.1093/nar/gkab360.
[5]	Guérout-Fleury, A.-M., Frandsen, N., and Stragier, P. (1996). Plasmids for ectopic integration in Bacillus subtilis. Gene 180, 57–61. https://doi.org/10.1016/S0378-1119(96)00404-0.
[6]	Härtl, B., Wehrl, W., Wiegert, T., Homuth, G., and Schumann, W. (2001). Development of a New Integration Site within the Bacillus subtilis Chromosome and Construction of Compatible Expression Cassettes. J Bacteriol 183, 2696–2699. https://doi.org/10.1128/JB.183.8.2696-2699.2001.
[7]	Britton, R.A., Eichenberger, P., Gonzalez-Pastor, J.E., Fawcett, P., Monson, R., Losick, R., and Grossman, A.D. (2002). Genome-wide analysis of the stationary-phase sigma factor (sigma-H) regulon of Bacillus subtilis. J Bacteriol 184, 4881–4890. https://doi.org/10.1128/JB.184.17.4881-4890.2002.
[8]	Yang, J., Zhang, Z., Zhang, X.A., and Luo, Q. (2010). A Ligation-Independent Cloning Method using Nicking DNA Endonuclease. Biotechniques 49, 817–821. https://doi.org/10.2144/000113520.

### Sheet: Primers
Supplementary Table S6: Strains, plasmids and primers used in this study
Constructed mutant	Description	Primer name	Sequence (5' --> 3')
erm marker with lox sites - for Triple PCRs with flankings	erm marker with lox sites	ErmR-5m	TACCGTTCGTATAGCATACATTATACGAAGTTATGAATTCcgaaaaaacgGTTGC
		ErmR-6c	TCTACCGTTCGTATAATGTATGCTATACGAAGTTATCTCGAGAAGATCCCCCTATTAC
ΔsarPhi3T::erm	Forward flanking of sar	phi3T_99-1F	GGTAAATTGAGGTTTGCTAATTTAGTACG
		phi3T_99-14R	CGTATAATGTATGCTATACGAACGGTATAATTTCCCTCTCTCTGGTAGTAATTGACC
	Reverse flanking of sar	phi3T_99-3F	CGTATAGCATACATTATACGAACGGTAGAAATTCACACATCTTGTCAGTCATCATGAGAGATAAAAAATTGATGG
		phi3T_99-4R	ACAGCTGTGATTGCACCATACGGATGC
ΔsarSPBeta::erm	Forward flanking of sar	yopT-1F	CAAAAAGAACGTCCAACAAAGGAGACGG
		yopT-2R	CGTATAATGTATGCTATACGAACGGTACCTCATTCTCCTATGTTCAATTTTCTGTGATAAACC
	Reverse flanking of sar	yopT-3F	CGTATAGCATACATTATACGAACGGTAGAAAATAAAAAAAAGAAAGACTCCATTAAACATAATGTAATCAGC
		yopT-4R	CATCCCAATAATGCATCTGCTCGCCG
Constructed plasmid	Description	Primer name	Sequence (5' --> 3')	Restriction enzymes used for cloning
pJP3057	pDR110 sarPhi3T	phi3T_99-15F_SalI	ACGCGTCGACGGTCAATTACTACCAGAGAGAGGG	SalI, SphI
		phi3T_99-12R_SphI	ACATGCATGCTCACTTTGCTGTAAACAATTCTG
pJP3058	pDR110 sarSPBeta	yopT-11F_SalI	ACGCGTCGACGGGTTTATCACAGAAAATTGAACATAGG	SalI, SphI
		yopT-12R_SphI	ACATGCATGCTTACTCAGGCAATTCTTCTGTATTTGTTATTTCATATTCC
pJP3060	pAEC310_PyosWX 3xYFP cloned from pAEC2764 template	PRCC22	GTCAGAATTCgctgcctctttattgtgcattaaaagtgaaacctataggg	EcoRI, BamHI
		PRCC23	GACTGGATCCttaaagctttttatacagttcgtccataccgtggg
pJP3061	pAX01_sroFPhi3T	PRCC31	ACTGACTAGTTAGGCTAAAGGAGAAATAGATATGAGTGAACTATACAATGC	SpeI, BamHI
		PRCC32	GTCAGGATCCGGGATTAATTAATCAGCAATCTTTTCTGATTGAATGC
pJP3062	pDG1663_GFP; constructed by double PCRs	PCR A: pAND101_sfGFP_1f_BamHI	GTCAGGATCCGCTAGCAAAGGAGGTGATCAAAATGG	BamHI, EcoRV
		PCR A: pAND101_sfGFP_2r	CCTTCGAAATAGTACATAATGGATTTCCTTCTTGCATGCGGactagtGTGTGACTC
		PCR B: pDG1663_thrC_1f	CTAGTCCGCATGCAAGAAGGAAATCCATTATGTACTATTTCGAAGGCAGC
		PCR B: pDG1663_thrC_2r	GAAGCTGATTTCAGTGATATCCTGCAAAACC
pJP3063	pDG1663 PsarPhi3T SOS_box-GFP	phi3T_99-18F_NotI	TAGCGGCCGCTCCGAATTCCACTTCTAGCATCGG	NotI, BamHI
		phi3T_99-19R_BamHI	ATCGGATCCTTAAACTAAATTCATAGCTTGTTCTTCATTCTCTGC
pJP3064	pDG1663 PsarPhi3T SOSmut_box-GFP; constructed by double PCRs	PCR A: phi3T_99-18F_NotI	TAGCGGCCGCTCCGAATTCCACTTCTAGCATCGG	NotI, BamHI
		PCR A: phi3T_99-21R	CCCTCTCTCTGGTAGTAATTGACCATTCATACGTTCTCTTTAGATCAAAATAATTATACCC
		PCR B: phi3T_99-20F	GGGTATAATTATTTTGATCTAAAGAGAACGTATGAATGGTCAATTACTACCAGAGAGAGGG
		PCR B: phi3T_99-19R_BamHI	ATCGGATCCTTAAACTAAATTCATAGCTTGTTCTTCATTCTCTGC
pJP3065	pDG1663 PsarSPBeta SOS_box-GFP	yopT-14F_NotI	TAGCGGCCGCGCCCGATCTCAACTTTAATCATAATCGG	NotI, BamHI
		yopT_15R_BamHI_n	ATCGGATCCGGTTACTAATGTTTCAGAGACTTCTGG
pJP3066	pDG1663 PsarSPBeta SOSmut_box-GFP; constructed by double PCRs	PCR A: yopT-14F_NotI	TAGCGGCCGCGCCCGATCTCAACTTTAATCATAATCGG	NotI, BamHI
		PCR A: yopT_16R	CCTTAAGGTGTTAAGGGTTCGTGCGTTCTGTTTTGTATAATC
		PCR B: yopT_17F	GATTATACAAAACAGAACGCACGAACCCTTAACACCTTAAGG
		PCR B: yopT_15R_BamHI_n	ATCGGATCCGGTTACTAATGTTTCAGAGACTTCTGG
pJP3067	pAX01 sarPhi3T	PRCC13	CTCAGGATCCGGTCAATTACTACCAGAGAGAGGG	SacII, BamHI
		PRCC14	CACTCCGCGGTCACTTTGCTGTAAACAATTCTGAG
pJP3068	pDG1664 PsarPhi3T sarPhi3T (sar with own promoter)	PRCC12	CATCGGATCCTCACTTTGCTGTAAACAATTCTGAGTTCTTGTATTCTTCG	BamHI, EcoRI
		PRCC11	ATGCGAATTCCGGACAACCTCCTGATTTTATGTATGCTCC
pJP3069	pDG1664 PsarSPBeta sarSPBeta (sar with own promoter)	PRCC10	ATCGGATCCTTACTCAGGCAATTCTTCTGTATTTGTTATTTCATATTCC	BamHI, EcoRI
		PRCC9	ATGCGAATTCAATCGGACATCCTCCTGCGTTCTGTTATGG
pAEC2731	pAEC310_PyosWXSPBeta 3xYFP	SOB360	GGCGCTAGCTGAATCACCTCCTTAAAGTTTG	NheI, EcoRI
SOB367		SOB367	GGCGAATTCCAACTCCAGAAGATGCGAAACG
pAEC2764	pDL30_PyosWXphi3T 3xYFP	SOB711	GTCGGATCCGCTGCCTCTTTATTGTGCA	BamHI, NheI
		SOB712	GCCGCTAGCTGAATCACCTCCTTAAAGTT
pAEC2246	pDR111_sroFSPBeta	SOB466	AGCTGGTGGAAACGAGGTCA	Gibson cloning
		SOB467	GTCGACTAAGCTTAATTGTT
		SOB476	AACAATTAAGCTTAGTCGACTAGGAGTTGTTTGTTGCAAT
		SOB477	TGACCTCGTTTCCACCAGCTTTAAATGGTCGTCTCTTTTA
pAEC2840	pAX01_sarSPBeta	SOB1014	ACATAATGTAATCAGCAGCAAGAGGTAAAAATCAAAGGGGGAAATGGGAT	Gibson cloning
		SOB1015	CTGCCATCCTCATTCTCCTATGTTCGATATCACTAGTTTGGACCATTTGTC
		SOB1016	GACAAATGGTCCAAACTAGTGATATCGAACATAGGAGAATGAGGATGGCAG
		SOB1017	ATCCCATTTCCCCCTTTGATTTTTACCTCTTGCTGCTGATTACATTATGT
sroF phi3T pLIC	pLIC-SGC1 sroFPhi3T	sroF_3T_Fw	AGAACCTGTACT TCCAATCCATGAGTGAACTATACAATGCTGAAATTAAAG	Gibson cloning
		sroF_3T_Rv	ATCCGTATCCACCTTTACTTTTAATC AGC AAT CTT TTC TGA TTG AAT GCA ATA C
phi3T_99 long pLIC	pLIC-SGC1 long sarPhi3T	phi3T_99_Fw	AGAACCTGTACTTCCAATCCATGTTTGGTCAATTACTACCAGAGAGG	Gibson cloning
		phi3T_99_Rv	ATCCGTATCCACCTTTACTTTCACTTTGCTGTAAACAATTCTGAGTTCTTG
phi3T_99 short pLIC	pLIC-SGC1 short sarPhi3T	short phi3T_99 Fw	AGAACCTGTACT TCCAATCCATGTTCGGTCAGCTGCTGCCTGAGCG	Gibson cloning
		short phi3T_99_Rv	ATCCGTATCCACCTTTACTTTCACTTTGCTGTAAACAATTCTGAGTTCTTG
Testing for double recombination of integrated plasmids		Primer name	Sequence (5' --> 3')
lacA locus (pAX01)	PCR A	168-lacA-1F	GTGTCCGGATTAACCGCAGGC
		pDG1663-1R	GGAAAGTTACACGTTACTAAAGGG
	PCR B	pAX01-1R	ATGCACCTGCTTTAGGAGCGG
		168-lacA-2R	GCACTCCACACGATGGCAGCC
sacA locus (pAEC310)	PCR A	168-sacA_1F	CTGATTGGCATGGCGATTGC
		pBS3C_1R	ACAGCTCCAGATCCTCTACG
	PCR B	pBS3C_2F	GTCGCTACCATTACCAGTTG
		168-sacA_2R	TCCAAACATTCCGGTGTTATC
thrC locus (pDG1663_GFP)	PCR A	168-thrC-1F	TCCGTACAAATCTGCGGTCCG
		pDG1663-1R	GGAAAGTTACACGTTACTAAAGGG
	PCR B	pAND101_sfGFP_1f_BamHI	GTCAGGATCCGCTAGCAAAGGAGGTGATCAAAATGG
		168-thrC-2R	GGCAACAGCTTTGTCGGACCG
