## Supplementary Tables S1-S7 for "An unprecedented DNA recognition–mimicry switch governs induction in arbitrium phages": Supplementary Table S7.xlsx

### Sheet: Hoja1
Reagent	Supplier	Catalog number	CAS number
LB Miller broth	Sigma-Aldrich	L3522-1KG	N/A
LB Lennox broth	Sigma-Aldrich	L3022-1KG	N/A
bacteriological agar	VWR	84609.0500	9002-18-0
erythromycin	Sigma-Aldrich	E6376-25G	114-07-8
kanamycin sulfate	Sigma-Aldrich	60615-5G	70560-51-9
ampicillin sodium salt	Sigma-Aldrich	A9518-25G	69-52-3
spectinomycin dihydrochloride pentahydrate	Sigma-Aldrich	S4014-5G	22189-32-8
chloramphenicol	Sigma-Aldrich	C0378-100G	56-75-7
sodium chloride, NaCl	VWR	27810.295	7647-14-5
Tris base	Fisher scientific	10376743	77-86-1
ammonium sulfate, (NH4)2SO4	Sigma-Aldrich	A4915-500G	7783-20-2
dipotassium hydrogen phosphate, K2HPO4	Fisher scientific	10509263	7758-11-4
potassium dihydrogen phosphate, KH2PO4	Fisher scientific	10573181	7778-77-0
trisodium citrate dihydrate	Fisher scientific	10396430	6132-04-3
D(+)-Glucose Anhydrous	Fisher scientific	10141520	50-99-7
yeast extract powder	Fisher scientific	11407541	8013-01-2
casein hydrolysate	Sigma-Aldrich	22090-100G	91079-40-2
magnesium sulphate heptahydrate, MgSO4 ·7H2O	VWR	25165.26	10034-99-8
D/L tryptophan	Sigma-Aldrich	T8941-25G	73-22-3
L-Methionine	Sigma-Aldrich	M9625-25G	63-68-3
Ferric ammonium citrate	Sigma-Aldrich	F5879-100G	1185-57-5
L-aspartic acid	Sigma-Aldrich	A9256-100G	56-84-8
calcium chloride, CaCl2	VWR	E506-500ML	10035-04-8
Isopropyl-β-D-thio-galactopyranoside (IPTG)	Sigma-Aldrich	I6758-10G	367-93-1
D-(+)-Xylose	Sigma-Aldrich	X1500-500G	58-86-6
manganese(II) chloride tetrahydrate, MnCl2 ·4H2O	Fisher scientific	10096063	13446-34-9
magnesium chloride hexahydrate, MgCl2 ·6H2O	VWR	25108.26	7791-18-6
sodium phosphate dibasic heptahydrate, Na2HPO4 ·7H2O	Sigma-Aldrich	S9390-100G	7782-85-6
sodium phosphate monobasic, NaH2PO4	Sigma-Aldrich	S0751-100G	7558-80-7
mitomycin C	Sigma-Aldrich	M0503-2MG	50-07-7
QIAquick PCR purification kit	Qiagen	28106	N/A
phosphate buffered saline, PBS tablets	Fisher scientific	10388739	7447-40-7
NEBuilder HiFi DNA Assembly master mix	New England Biolabs	E2621L	N/A
Glycerol	Fisher scientific	BP229-4	56-81-5
Phusion polymerase	Thermo Fisher Scientific	10287787	N/A
restriction enzymes	New England Biolabs	R3138L; R3182S; R3101L; R3136L; R3133L; R3195S; R3189L; R0157S; R3131L	N/A
T4 ligase buffor	Fisher scientific	11889622	N/A
T4 ligase	Fisher scientific	10786591	N/A
Wizard Screen HT	Hampton	HR2-463	N/A
JBScreen Classic HTS I	Jena Biosciencie	CS-201L
